# Topsicle: a method for estimating telomere length from whole genome long-read sequencing data

**DOI:** 10.1101/2025.07.10.664126

**Authors:** Linh Nguyen, Jae Young Choi

## Abstract

Telomeres protect chromosome ends and its length varies significantly between organisms. Because telomere length variation is associated with various biomedical and eco-evolutionary phenotypes, many biological fields are interest in understanding its biological significance. Here we introduce Topsicle, a computational method that estimates telomere length from whole genome long read sequencing data using k-mer and change point detection analysis. Simulations showed Topsicle was robust to sequencing errors and coverage. Application of Topsicle on plant and human cancer cells showed high accuracy and comparable results to direct telomere length measurements. We predict Topsicle will be a useful tool for studying telomere biology.
