## Additional File 2 for "Topsicle: a method for estimating telomere length from whole genome long-read sequencing data"

### Sheet: Table S1
species	reference genome version	genotype	reference genome telomere length	raw read telomere length	TRF telomere length
A. thaliana	GCF_000001735.4	Col-0	1025	2410	3044.62
maize	GCA_000005005.6	B73	2000	1593.33	2950
maize	GCA_022117705.1	Mo17	21800	11509.6	9100

### Sheet: Table S2
Ecotype	NCBI or CNCB ID	AthalID	TRF TL	Topsicle based overall TL	chr1L	chr1R	chr2L	ch2R	chr3L	ch3R	chr4L	ch4R	chr5L	ch5R
Db-1	ERR11437307	7419	1317.04	3100	2995	4315	0	3190	3055	3340	0	2650	3145	3025
Est-0	ERR11437308	NA	NA	3190	3430	2890	0	2845	4090	2665	0	2560	3010	3895
Kas-1	ERR11437309	7183	3136.17	3220	3280	3250	0	3160	2980	2830	0	3385	3520	3280
Lu-1	ERR11437310	8334	4192.26	3280	2605	3460	0	3220	3100	3100	0	3130	3355	2920
Mh-0	ERR11437311	7255	9256.48	6760	6070	7720	0	5635	6220	6820	0	4720	7120	6370
Mr-0	ERR11437312	NA	NA	4420	4450	4240	0	3880	4570	4750	0	4135	4480	4570
Ms-0	ERR11437313	6938	3718.13	3445	3460	3730	0	3490	3370	2920	0	3430	3940	3415
PA-1	ERR11437314	NA	NA	3340	2800	3250	0	3370	3220	3445	0	3130	3550	3640
Co-4	ERR11437315	NA	NA	2710	2515	3490	850	2590	2710	2185	0	3370	2920	2770
Est-1	ERR11437316	NA	NA	4345	4540	5260	0	4360	4360	4210	0	3865	3340	4720
Had-6b	ERR11437317	NA	NA	2935	2680	3070	0	2560	2815	3130	0	2905	3130	3220
Hiroshima	ERR11437318	NA	NA	2980	3010	2200	0	2845	3160	2860	0	2815	3310	3100
Ishikawa	ERR11437319	NA	NA	3100	2425	4150	0	2500	3055	3280	0	3490	3520	3130
Kyr-1	ERR11437320	NA	NA	3160	2950	3100	0	3520	3070	3040	0	3280	3700	3040
2025-11-02	ERR11437321	NA	NA	3700	3790	3910	0	4840	3580	3490	0	4030	3790	3160
Rld-2	ERR11437322	NA	NA	3490	3250	4510	0	4000	3685	3160	0	3040	3790	3490
Abd-0	ERR11437323	6986	NA	2200	2320	2305	0	2110	2485	2140	0	2230	2260	2020
Altai-5	ERR11437324	9758	NA	2140	1720	2350	0	2200	2230	1855	0	2350	2620	2080
Kar-1	ERR11437325	763	3578.85	2770	2650	2590	0	3280	2665	2485	0	2935	2980	2620
RRS10	ERR11437326	NA	NA	3490	3760	3910	0	3055	3820	3790	0	3280	3430	3505
Rubezhnoe-1	ERR11437327	7323	1482.24	1810	1660	1840	0	1765	1870	1750	0	1765	2320	1855
Sah-0	ERR11437328	NA	NA	3520	3460	4120	0	3160	3610	3850	0	3370	3460	3610
Sus-1	ERR11437329	765	NA	2590	2650	2545	0	2890	2410	2500	0	2800	2830	2590
Zal-1	ERR11437330	768	NA	4090	3670	5110	0	4495	4180	4450	0	3400	3460	4285
Edi-0	ERR11437331	7111	3843.27	3955	4195	4195	0	3760	3700	4030	0	3505	4510	4240
Elh-2	ERR11437332	NA	NA	2500	2590	3175	0	2140	2515	2815	0	2200	2620	2410
Etna-2	ERR11437333	9762	NA	2800	4540	5260	0	4360	4360	4210	0	3865	3340	4720
N13	ERR11437334	NA	NA	3400	3580	3685	0	3400	3220	3250	0	3475	3730	3370
No-0	ERR11437335	7273	2977.79	4375	4480	4810	0	3985	4630	4480	0	4720	3715	4525
Qar-8a	ERR11437336	9764	3646.64	3235	3790	2800	0	3145	3250	3280	0	3025	3310	3400
Sf-2	ERR11437337	7328	5327.26	4660	3460	4120	0	3160	3610	3850	0	3370	3460	3610
Tul-0	ERR11437338	7377	NA	3400	3310	3355	0	3160	3550	3385	0	3355	3730	3400
Ice-1	ERR11437339	NA	NA	2440	1930	2620	0	2530	2635	2455	0	2230	2290	2890
Rab-R1	ERR11437340	NA	NA	2950	2980	3010	0	2710	3055	3160	0	2770	2680	2980
St-0	ERR11437341	8387	3326.8	3160	3190	3940	0	3190	2830	4510	2890	2815	3310	3175
Stw-0	ERR11437342	7347	NA	2650	2020	2710	0	2725	2800	2830	0	2260	3175	2635
Tanz-1	ERR11437343	NA	NA	2740	2260	2485	0	2860	2560	2680	0	2980	3700	2725
Taz-0	ERR11437344	NA	NA	4240	4405	5200	0	3520	4195	3970	0	4030	4750	4630
ws-4	ERR11437345	NA	NA	5650	5920	6685	0	5155	5290	5455	0	5500	6100	5680
Zin9	ERR11437346	NA	NA	2710	2755	2440	0	2800	2560	2560	0	2560	2800	2755
PYL-1	ERR11437347	NA	NA	2470	2455	1930	4060	2515	2275	2230	0	2860	2500	2290
Valsi-1	ERR11437348	9969	NA	2740	2770	2950	0	2230	2920	2680	0	2605	2845	2830
Geg-14	ERR11437349	9125	5221.28	4330	3910	4360	0	4150	4225	3745	0	4315	4690	4660
Dog-4	ERR11437350	NA	NA	4435	4030	4720	0	4330	4150	4960	0	4000	4210	4705
Nemrut-1	ERR11437351	9993	NA	2740	2425	3370	0	2620	2845	2920	0	2890	2530	2575
Istisu-1	ERR11437352	10012	3486.62	2770	2860	2440	0	2830	2890	2665	0	2785	2500	2590
Toufl-1	ERR11437353	NA	NA	2320	2215	2680	0	2230	2560	2440	1945	2245	2740	2305
Anz-0	ERR11437354	9759	NA	3370	3520	6490	0	3310	3250	3700	0	2740	3400	2800
Shahdara	ERR11436646	NA	NA	3280	3145	3190	0	3790	3490	3265	0	4480	3070	3400
Are-1	ERR11436626	NA	NA	3100	2815	2860	0	2920	3430	3070	0	2965	3220	3220
Are-2	ERR11436627	NA	NA	3190	2575	2980	0	2710	3550	3340	0	3190	3490	3430
Are-6	ERR11436628	NA	NA	3340	2950	3670	0	2950	3520	3190	0	3280	3640	3655
Are-10	ERR11436629	NA	NA	3160	2830	3325	0	2740	3820	3160	0	2980	3760	3130
Bay-0	ERR11436630	NA	NA	3760	3850	4840	0	3520	3760	0	0	3880	3640	3730
Bla-1	ERR11436631	8264	7859.3	4495	4645	4330	0	4510	4810	4120	0	4855	4645	4390
Blh-1	ERR11436632	NA	NA	4840	5020	5050	0	4270	4300	5500	0	5440	4075	4915
Bur-0	ERR11436633	7058	3758.21	3490	3370	3490	0	3400	3280	3250	3190	3715	3340	3835
Cant-1	ERR11436634	NA	NA	2950	2455	2950	0	3010	3220	2950	0	2575	3010	2965
Can-0	ERR11436635	7063	3836.87	2980	2875	2980	0	3085	2815	2200	0	3340	3340	2875
Col-0	ERR11436636	6909	3044.62	2440	2515	3490	850	2590	2710	2185	0	3370	2920	2770
Ct-1	ERR11436637	7067	2980.04	2590	2350	2350	0	2380	2830	2860	2710	2230	3325	2620
Cvi-0	ERR11436638	6911	5538.79	3910	3490	3910	0	3700	3760	4060	0	3820	4360	3940
Ge-0	ERR11436639	8297	6384.39	3460	3280	3370	0	3700	3910	3310	5590	3250	3220	3850
Ita-0	ERR11436640	NA	NA	2620	2410	2470	0	2770	2410	2620	0	1930	2770	2710
JEA	ERR11436641	NA	NA	2680	2680	2380	0	2365	2650	3100	0	2620	3070	2530
KZ9	ERR11436642	NA	NA	3100	2605	3460	0	3220	3100	3100	0	3130	3355	2920
Nok-1	ERR11436643	NA	NA	2890	3190	3070	3265	2800	3235	3040	2890	2530	2830	3040
Oy-0	ERR11436644	7288	4345.31	3115	2590	2725	0	2860	0	0	0	3460	3355	3250
Ri-0	ERR11436645	NA	NA	2740	2650	2680	0	2740	2680	1870	1900	2620	2830	2830
Shigu-2	ERR11436647	9959	NA	3100	2950	2680	0	3100	3160	3130	0	2920	3610	2980
Tsu-0	ERR11436648	7373	3192.36	3010	3130	2800	0	2680	3250	3115	0	2980	3010	3040
Yo-0	ERR11436649	7416	NA	3370	3310	3580	0	3550	3100	3400	0	3445	3430	3370
Col-0	CRR591656	6909	3044.62	2620	2965	2650	0	2680	2725	2320	2980	3130	2335	2170
Tibet-0	CRR591657	NA	NA	4240	4165	4360	0	2980	4165	4390	0	4270	3640	4390
Yilong-0	CRR591658	NA	NA	3580	3790	2650	2920	3310	3355	3760	0	4450	3880	3610
Bor-1	CRR591659	5837	1732.2	1840	2680	2770	0	3010	3160	3250	0	3265	2980	3310
Cdm-0	CRR591660	9943	4369.63	2830	3010	2560	0	2170	3310	2830	0	2770	2800	2665
Kondara	CRR591662	6929	4126.79	3520	3490	3820	0	3385	3340	3835	3820	3820	3400	3610
LI-OF-095	CRR591665	NA	NA	3130	3100	3010	0	3040	3415	2980	0	2860	3295	3220
Got-22	CRR591666	6920	3800.3	2440	2140	2740	0	2470	2410	2500	0	2515	2425	2380
St-0	CRR591667	8387	3326.8	2650	2440	4660	0	2905	2710	4270	0	2200	2980	2380
Kelsterbach-2	CRR591668	NA	NA	3190	2860	3340	0	2680	3265	3355	4090	3610	3130	3280
Kz-9	CRR591671	6931	NA	3100	3190	3115	0	3100	2920	3025	0	3220	3355	3025
LL-0	CRR591672	6933	3451.19	3280	3100	3565	0	3190	3205	3340	0	3460	3055	3340
Ms-0	CRR591673	6938	3718.13	2680	2740	2605	0	2635	2560	2050	0	2920	2740	2710
Sij-1	CRR591675	10008	NA	2020	1990	1960	0	1900	2020	2080	0	2290	2230	2020
Hs-0	CRR591676	7162	NA	4000	4390	4525	0	4030	4135	3400	4930	3775	4225	3670
Per-1	CRR591677	8354	5352.31	3340	3400	3055	0	2905	2755	3100	0	3400	3580	3490
Nz-1	CRR591678	NA	NA	3040	2860	3040	0	3160	3505	2800	0	2890	2950	2920
Belmonte-4-94	CRR591679	NA	NA	3070	2680	2770	0	3010	3160	3250	0	3265	2980	3310
Sij-2	CRR591680	10009	NA	2170	2350	2200	0	2140	2050	2080	0	2470	2050	2200
TueSB30-3	CRR591681	9999	NA	2530	2740	2380	0	3910	2560	2245	0	2440	2470	2440
Mammo-1	CRR591682	9964	NA	2485	3040	3040	0	1900	2740	2860	0	2260	3115	1750
Sha_Ara-1	CRR591683	10015	NA	3010	2995	2605	0	4180	2800	2515	0	2890	3220	3040
Pra-6	CRR591684	9948	NA	2950	3595	0	0	3010	2845	700	0	3550	2860	2830
Pu2-23	CRR591685	6951	3315.79	3220	3340	0	0	3220	3460	2350	0	2470	3130	2950
Dra-2	CRR591686	NA	NA	2710	2470	3460	0	2950	2530	2740	0	2800	2680	2710
AH-7	CRR591687	NA	NA	2290	5650	2245	0	2320	2260	2380	0	2335	2020	2410
Etna-2	CRR591688	9762	NA	2410	2290	2380	0	2410	2455	2230	2230	2290	2860	2470
Sorbo	CRR591689	6963	5263.21	3385	3280	3865	0	3490	3040	3400	0	3670	3625	4360
Arb-0	CRR591690	NA	NA	3100	3160	2650	2530	2770	2965	3010	0	3250	4120	3280
Elk-1	CRR591691	NA	NA	2530	2050	3175	0	2530	2530	2455	2500	2695	2605	2455
Ket-10	CRR591692	NA	NA	1840	1540	1870	2260	2050	2125	1750	0	1750	1600	1810
Meh-0	CRR591693	NA	NA	2860	2725	0	0	3100	2815	2290	0	2380	3370	3040

### Sheet: Table S3
Chromosome	Number of ecotypes with telomere length estimate	Percentage
1L	103	0.990385
1R	100	0.961538
2L	7	0.0673077
2R	103	0.990385
3L	102	0.980769
3R	102	0.980769
4L	12	0.115385
4R	103	0.990385
5L	103	0.990385
5R	103	0.990385

### Sheet: Table S4
Genotype	SRA ID	Topsicle based median telomere length (bp)
B73	ERR3288278	1420
B73	ERR3288279	1525
B73	ERR3288280	1360
B73	ERR3288281	1330
B73	ERR3288282	1870
B73	ERR3288287	1780
B73	ERR3288288	1600
B73	ERR3288289	1450
B73	ERR3288290	1495
B73	ERR3288291	1720
B73	ERR3288292	1630
B73	ERR3288293	1705
B73	ERR3288283	1870
B73	ERR3288284	1330
B73	ERR3288285	1645
B73	ERR3288286	1900
B73	ERR3288294	1420
B73	ERR3288295	1630
B97	ERR3309196	3415
B97	ERR3309197	3475
B97	ERR3309198	3610
B97	ERR3309199	3460
B97	ERR3309201	3520
B97	ERR3309202	3505
B97	ERR3309203	3550
B97	ERR3309204	3880
B97	ERR3309205	3250
B97	ERR3309206	3190
B97	ERR3309208	2755
B97	ERR3309209	5230
B97	ERR3309212	3730
B97	ERR3309213	3640
B97	ERR3309214	3820
B97	ERR3309194	3700
B97	ERR3309195	3760
B97	ERR3309200	3370
B97	ERR3309207	4450
B97	ERR3309215	3040
B97	ERR3309216	3280
CML103	ERR3309218	6280
CML103	ERR3309219	6760
CML103	ERR3309227	5830
CML103	ERR3309228	7090
CML103	ERR3309237	4570
CML103	ERR3309238	5260
CML103	ERR3309217	6070
CML103	ERR3309220	6355
CML103	ERR3309221	6535
CML103	ERR3309222	6805
CML103	ERR3309223	6040
CML103	ERR3309224	6280
CML103	ERR3309225	6820
CML103	ERR3309226	5680
CML103	ERR3309229	4990
CML103	ERR3309230	6190
CML103	ERR3309231	5215
CML103	ERR3309232	5215
CML103	ERR3309233	4450
CML103	ERR3309234	5995
CML103	ERR3309235	6430
CML103	ERR3309236	5800
CML103	ERR3309239	6190
CML228	ERR3309240	5335
CML228	ERR3309246	5620
CML228	ERR3309250	5020
CML228	ERR3309251	5080
CML228	ERR3309252	5380
CML228	ERR3309253	4810
CML228	ERR3309254	4450
CML228	ERR3309255	4090
CML228	ERR3309260	4390
CML228	ERR3309263	5530
CML228	ERR3309264	4795
CML228	ERR3309265	4120
CML228	ERR3309266	4915
CML228	ERR3309267	4105
CML228	ERR3309241	4825
CML228	ERR3309242	4945
CML228	ERR3309243	4900
CML228	ERR3309244	5230
CML228	ERR3309245	5650
CML228	ERR3309247	4495
CML228	ERR3309248	5470
CML228	ERR3309249	5800
CML228	ERR3309256	4480
CML228	ERR3309257	5170
CML228	ERR3309258	4510
CML228	ERR3309259	4585
CML228	ERR3309261	5290
CML228	ERR3309262	4690
CML247	ERR3309268	5860
CML247	ERR3309273	5950
CML247	ERR3309274	5140
CML247	ERR3309275	4930
CML247	ERR3309280	5590
CML247	ERR3309281	4960
CML247	ERR3309283	4930
CML247	ERR3309284	4540
CML247	ERR3309285	5530
CML247	ERR3309288	4630
CML247	ERR3309289	5030
CML247	ERR3309290	5150
CML247	ERR3309269	4910
CML247	ERR3309271	3140
CML247	ERR3309272	5225
CML247	ERR3309276	4970
CML247	ERR3309277	4355
CML247	ERR3309278	4805
CML247	ERR3309279	4475
CML247	ERR3309282	5330
CML247	ERR3309286	5015
CML247	ERR3309287	5045
CML277	ERR3309291	6850
CML277	ERR3309299	6820
CML277	ERR3309305	4840
CML277	ERR3309307	7090
CML277	ERR3309308	5965
CML277	ERR3309309	5260
CML277	ERR3309310	5335
CML277	ERR3309313	9625
CML277	ERR3309317	7315
CML277	ERR3309292	7900
CML277	ERR3309293	5950
CML277	ERR3309294	7735
CML277	ERR3309295	8590
CML277	ERR3309296	7810
CML277	ERR3309297	8500
CML277	ERR3309298	7045
CML277	ERR3309300	5350
CML277	ERR3309301	6650
CML277	ERR3309302	6980
CML277	ERR3309303	5180
CML277	ERR3309304	6905
CML277	ERR3309306	10505
CML277	ERR3309311	7100
CML277	ERR3309312	7550
CML277	ERR3309314	5690
CML277	ERR3309315	6350
CML277	ERR3309316	6125
CML322	ERR3309318	9920
CML322	ERR3309324	8525
CML322	ERR3309325	10190
CML322	ERR3309326	10490
CML322	ERR3309330	5990
CML322	ERR3309331	8030
CML322	ERR3309319	7190
CML322	ERR3309320	8240
CML322	ERR3309321	7100
CML322	ERR3309322	8240
CML322	ERR3309323	9020
CML322	ERR3309327	9500
CML322	ERR3309328	8570
CML322	ERR3309329	8525
CML322	ERR3309332	7925
CML322	ERR3309333	8990
CML322	ERR3309334	6365
CML322	ERR3309335	7580
CML333	ERR3309340	4330
CML333	ERR3309341	4810
CML333	ERR3309347	5155
CML333	ERR3309349	4735
CML333	ERR3309351	4570
CML333	ERR3309352	4270
CML333	ERR3309353	4600
CML333	ERR3309354	4570
CML333	ERR3309356	4630
CML333	ERR3309336	4810
CML333	ERR3309337	4750
CML333	ERR3309338	5170
CML333	ERR3309339	4630
CML333	ERR3309342	4660
CML333	ERR3309343	4840
CML333	ERR3309344	4705
CML333	ERR3309345	4325
CML333	ERR3309346	4670
CML333	ERR3309348	4760
CML333	ERR3309350	4655
CML333	ERR3309355	4250
CML52	ERR3309357	4370
CML52	ERR3309358	4460
CML52	ERR3309359	5360
CML52	ERR3309360	4430
CML52	ERR3309361	4790
CML52	ERR3309362	4295
CML52	ERR3309363	4430
CML52	ERR3309367	4550
CML52	ERR3309368	4820
CML52	ERR3309373	6230
CML52	ERR3309374	4805
CML52	ERR3309379	4670
CML52	ERR3309380	4790
CML52	ERR3309381	4430
CML52	ERR3309382	4460
CML52	ERR3309364	4730
CML52	ERR3309365	5015
CML52	ERR3309366	4370
CML52	ERR3309369	4430
CML52	ERR3309370	4520
CML52	ERR3309371	4355
CML52	ERR3309372	2540
CML52	ERR3309375	4970
CML52	ERR3309376	5030
CML52	ERR3309377	4670
CML52	ERR3309378	4385
CML69	ERR3309385	2240
CML69	ERR3309386	2210
CML69	ERR3309387	2885
CML69	ERR3309393	2420
CML69	ERR3309394	2195
CML69	ERR3309395	2750
CML69	ERR3309397	2570
CML69	ERR3309402	2285
CML69	ERR3309403	2540
CML69	ERR3309404	2450
CML69	ERR3309383	2465
CML69	ERR3309384	2270
CML69	ERR3309388	2210
CML69	ERR3309389	2240
CML69	ERR3309390	3110
CML69	ERR3309391	2180
CML69	ERR3309392	2390
CML69	ERR3309396	2750
CML69	ERR3309398	2540
CML69	ERR3309399	2750
CML69	ERR3309400	2705
CML69	ERR3309401	2930
HP301	ERR3309408	1300
HP301	ERR3309409	1360
HP301	ERR3309413	1195
HP301	ERR3309414	1180
HP301	ERR3309415	1390
HP301	ERR3309416	1405
HP301	ERR3309421	1708
HP301	ERR3309405	1345
HP301	ERR3309406	1360
HP301	ERR3309407	1360
HP301	ERR3309410	1300
HP301	ERR3309411	1300
HP301	ERR3309412	1150
HP301	ERR3309417	1990
HP301	ERR3309418	1360
HP301	ERR3309419	1240
HP301	ERR3309420	1705
HP301	ERR3309422	1570
HP301	ERR3309423	1390
HP301	ERR3309424	1480
HP301	ERR3309425	950
HP301	ERR3309426	1445
Il14H	ERR3309427	3980
Il14H	ERR3309428	7130
Il14H	ERR3309429	7700
Il14H	ERR3309430	7235
Il14H	ERR3309432	6560
Il14H	ERR3309433	7220
Il14H	ERR3309437	6980
Il14H	ERR3309438	5795
Il14H	ERR3309439	6290
Il14H	ERR3309440	6230
Il14H	ERR3309442	7280
Il14H	ERR3309443	6620
Il14H	ERR3309444	6740
Il14H	ERR3309448	6950
Il14H	ERR3309431	6740
Il14H	ERR3309434	6905
Il14H	ERR3309435	7445
Il14H	ERR3309436	6110
Il14H	ERR3309441	6500
Il14H	ERR3309445	7175
Il14H	ERR3309446	6800
Il14H	ERR3309447	7190
Il14H	ERR3309449	7115
Il14H	ERR3309450	7385
Il14H	ERR3309451	6950
Il14H	ERR3309452	7055
KI11	ERR3309460	1235
KI11	ERR3309461	1025
KI11	ERR3309462	1070
KI11	ERR3309468	1085
KI11	ERR3309453	1010
KI11	ERR3309454	1550
KI11	ERR3309455	1040
KI11	ERR3309456	1100
KI11	ERR3309457	800
KI11	ERR3309458	1220
KI11	ERR3309459	1220
KI11	ERR3309463	1190
KI11	ERR3309464	1295
KI11	ERR3309465	1010
KI11	ERR3309466	950
KI11	ERR3309467	1310
KI11	ERR3309469	1220
KI11	ERR3309470	1070
KI3	ERR3309472	2600
KI3	ERR3309473	2510
KI3	ERR3309474	2135
KI3	ERR3309475	2075
KI3	ERR3309478	2120
KI3	ERR3309482	2810
KI3	ERR3309492	2240
KI3	ERR3309471	1940
KI3	ERR3309476	2030
KI3	ERR3309477	2330
KI3	ERR3309479	1970
KI3	ERR3309480	2180
KI3	ERR3309481	2420
KI3	ERR3309483	2000
KI3	ERR3309484	2930
KI3	ERR3309485	2075
KI3	ERR3309486	2660
KI3	ERR3309487	1985
KI3	ERR3309488	2135
KI3	ERR3309489	2165
KI3	ERR3309490	2660
KI3	ERR3309491	2540
Ky21	ERR3309493	2425
Ky21	ERR3309501	2275
Ky21	ERR3309502	2875
Ky21	ERR3309506	2995
Ky21	ERR3309512	3145
Ky21	ERR3309494	2710
Ky21	ERR3309495	2740
Ky21	ERR3309496	2575
Ky21	ERR3309497	2530
Ky21	ERR3309498	2530
Ky21	ERR3309499	2800
Ky21	ERR3309500	2575
Ky21	ERR3309503	2770
Ky21	ERR3309504	2920
Ky21	ERR3309505	2720
Ky21	ERR3309507	2330
Ky21	ERR3309508	2270
Ky21	ERR3309509	2210
Ky21	ERR3309510	3140
Ky21	ERR3309511	2840
Ky21	ERR3309513	3155
M162W	ERR3309516	6005
M162W	ERR3309517	6860
M162W	ERR3309520	6005
M162W	ERR3309524	5510
M162W	ERR3309525	5960
M162W	ERR3309526	5825
M162W	ERR3309527	5840
M162W	ERR3309528	6005
M162W	ERR3309529	5690
M162W	ERR3309530	4160
M162W	ERR3309531	5300
M162W	ERR3309532	6065
M162W	ERR3309533	6395
M162W	ERR3309514	6665
M162W	ERR3309515	5615
M162W	ERR3309518	6395
M162W	ERR3309519	5450
M162W	ERR3309521	6860
M162W	ERR3309522	6200
M162W	ERR3309523	4625
M162W	ERR3309534	6500
M162W	ERR3309535	5480
M37W	ERR3309565	8690
M37W	ERR3309566	8165
M37W	ERR3309571	8210
M37W	ERR3309572	7970
M37W	ERR3309573	7520
M37W	ERR3309577	8690
M37W	ERR3309578	7640
M37W	ERR3309579	7265
M37W	ERR3309558	8390
M37W	ERR3309559	7190
M37W	ERR3309560	8750
M37W	ERR3309561	8330
M37W	ERR3309562	8315
M37W	ERR3309563	7745
M37W	ERR3309564	8660
M37W	ERR3309567	7430
M37W	ERR3309568	7670
M37W	ERR3309569	6590
M37W	ERR3309570	8270
M37W	ERR3309574	7070
M37W	ERR3309575	7850
M37W	ERR3309576	7715
Mo17	SRR15447406	10990
Mo17	SRR15447407	9340
Mo17	SRR15447408	11755
Mo17	SRR15447409	10180
Mo17	SRR15447410	12205
Mo17	SRR15447417	10870
Mo17	SRR15447422	12010
Mo17	SRR15447423	10720
Mo17	SRR15447424	12670
Mo17	SRR15447425	11960
Mo17	SRR15447426	10910
Mo17	SRR15447427	9500
Mo17	SRR15447428	13370
Mo17	SRR15447429	12920
Mo17	SRR15447430	10010
Mo17	SRR15447431	11330
Mo17	SRR15447432	12995
Mo17	SRR15447433	7835
Mo17	SRR15447434	11720
Mo17	SRR15447435	13025
Mo17	SRR15447436	9800
Mo17	SRR15447437	10775
Mo17	SRR15447438	12530
Mo17	SRR15447439	9500
Mo17	SRR15447440	10070
Mo17	SRR15447441	10940
Mo17	SRR15447442	11750
Mo17	SRR15447443	12725
Mo17	SRR15447444	13190
Mo17	SRR15447445	12740
Mo17	SRR15447446	9890
Mo17	SRR15447447	12530
Mo17	SRR15447448	10820
Mo17	SRR15447449	12770
Mo17	SRR15447450	12650
Mo17	SRR15447451	15350
Mo18W	ERR3309542	1255
Mo18W	ERR3309543	1345
Mo18W	ERR3309544	1075
Mo18W	ERR3309546	970
Mo18W	ERR3309547	1105
Mo18W	ERR3309548	1360
Mo18W	ERR3309549	1120
Mo18W	ERR3309550	1130
Mo18W	ERR3309551	1445
Mo18W	ERR3309552	890
Mo18W	ERR3309553	1040
Mo18W	ERR3309556	995
Mo18W	ERR3309557	950
Mo18W	ERR3309536	890
Mo18W	ERR3309537	920
Mo18W	ERR3309538	800
Mo18W	ERR3309539	905
Mo18W	ERR3309540	1010
Mo18W	ERR3309541	875
Mo18W	ERR3309545	740
Mo18W	ERR3309554	860
Mo18W	ERR3309555	875
MS71	ERR3309580	5030
MS71	ERR3309581	5270
MS71	ERR3309585	4985
MS71	ERR3309586	4700
MS71	ERR3309587	5030
MS71	ERR3309588	5150
MS71	ERR3309589	4730
MS71	ERR3309590	4700
MS71	ERR3309594	4820
MS71	ERR3309595	4865
MS71	ERR3309596	4610
MS71	ERR3309597	4820
MS71	ERR3309598	4790
MS71	ERR3309599	4430
MS71	ERR3309600	5195
MS71	ERR3309582	5075
MS71	ERR3309583	4580
MS71	ERR3309584	4820
MS71	ERR3309591	5240
MS71	ERR3309592	4730
MS71	ERR3309593	4490
MS71	ERR3309601	4610
NC350	ERR3309606	3740
NC350	ERR3309607	3500
NC350	ERR3309608	3920
NC350	ERR3309609	4430
NC350	ERR3309610	3650
NC350	ERR3309611	3710
NC350	ERR3309612	3890
NC350	ERR3309613	3380
NC350	ERR3309614	3485
NC350	ERR3309615	3380
NC350	ERR3309616	3890
NC350	ERR3309617	4085
NC350	ERR3309618	3500
NC350	ERR3309619	3815
NC350	ERR3309620	3410
NC350	ERR3309602	3305
NC350	ERR3309603	3230
NC350	ERR3309604	3590
NC350	ERR3309605	3590
NC358	ERR3306983	2210
NC358	ERR3306984	2120
NC358	ERR3306985	1640
NC358	ERR3306986	2075
NC358	ERR3306987	1805
NC358	ERR3306988	1850
NC358	ERR3306989	2180
NC358	ERR3306990	2150
NC358	ERR3306991	2240
NC358	ERR3306992	2360
NC358	ERR3306993	2180
NC358	ERR3306994	2255
NC358	ERR3306995	2150
NC358	ERR3306996	2195
NC358	ERR3306997	2480
NC358	ERR3306998	2360
NC358	ERR3306999	2315
NC358	ERR3307000	2000
NC358	ERR3307001	2195
NC358	ERR3307002	1610
NC358	ERR3307003	2315
OH43	ERR3309621	7210
OH43	ERR3309623	6160
OH43	ERR3309622	6700
OH43	ERR3309624	6460
OH43	ERR3309625	6940
OH43	ERR3309626	5830
OH43	ERR3309627	7660
OH43	ERR3309628	6610
OH43	ERR3309629	6850
OH43	ERR3309630	6590
OH43	ERR3309631	6710
OH43	ERR3309632	5300
OH43	ERR3309633	5780
OH43	ERR3309634	6890
OH43	ERR3309635	7340
OH43	ERR3309636	7340
OH7B	ERR3309639	1955
OH7B	ERR3309651	1955
OH7B	ERR3309652	1970
OH7B	ERR3309637	2270
OH7B	ERR3309638	1985
OH7B	ERR3309640	2165
OH7B	ERR3309641	2510
OH7B	ERR3309642	2000
OH7B	ERR3309643	1700
OH7B	ERR3309644	1835
OH7B	ERR3309645	1700
OH7B	ERR3309646	2510
OH7B	ERR3309647	2030
OH7B	ERR3309648	2135
OH7B	ERR3309649	2420
OH7B	ERR3309650	1640
OH7B	ERR3309653	2150
OH7B	ERR3309654	2420
OH7B	ERR3309655	2780
OH7B	ERR3309656	2690
OH7B	ERR3309657	2090
OH7B	ERR3309658	2300
OH7B	ERR3309659	2240
OH7B	ERR3309660	2270
OH7B	ERR3309661	3080
OH7B	ERR3309662	2945
P39	ERR3309664	3560
P39	ERR3309666	3575
P39	ERR3309668	3065
P39	ERR3309669	3860
P39	ERR3309672	3590
P39	ERR3309675	3230
P39	ERR3309676	3620
P39	ERR3309678	3365
P39	ERR3309679	3785
P39	ERR3309680	3080
P39	ERR3309663	3350
P39	ERR3309665	2990
P39	ERR3309667	3095
P39	ERR3309670	3590
P39	ERR3309671	3500
P39	ERR3309673	3200
P39	ERR3309674	3290
P39	ERR3309677	3575
P39	ERR3309681	3860
Tx303	ERR3309684	4415
Tx303	ERR3309691	4970
Tx303	ERR3309695	5585
Tx303	ERR3309696	5090
Tx303	ERR3309697	4955
Tx303	ERR3309698	6020
Tx303	ERR3309682	4415
Tx303	ERR3309683	5240
Tx303	ERR3309685	5450
Tx303	ERR3309686	5150
Tx303	ERR3309687	5690
Tx303	ERR3309688	5030
Tx303	ERR3309689	5465
Tx303	ERR3309690	4325
Tx303	ERR3309692	5540
Tx303	ERR3309693	5420
Tx303	ERR3309694	5750
Tx303	ERR3309699	5825
Tx303	ERR3309700	5900
Tx303	ERR3309701	6275
TZI8	ERR3309704	3260
TZI8	ERR3309705	3290
TZI8	ERR3309706	3320
TZI8	ERR3309707	3650
TZI8	ERR3309710	3140
TZI8	ERR3309711	3620
TZI8	ERR3309712	3020
TZI8	ERR3309713	3485
TZI8	ERR3309716	3020
TZI8	ERR3309717	4415
TZI8	ERR3309721	3380
TZI8	ERR3309702	3170
TZI8	ERR3309703	3290
TZI8	ERR3309708	3425
TZI8	ERR3309709	3365
TZI8	ERR3309714	3710
TZI8	ERR3309715	4085
TZI8	ERR3309718	3050
TZI8	ERR3309719	3350
TZI8	ERR3309720	3560

### Sheet: Table S5
Genotypes	F statistic	df1	df2	p-value
B73	1.42557	17	979	0.11615
B97	1.74283	20	1440	0.0220145
CML103	1.49394	22	1040	0.0667024
CML228	1.30186	27	1063	0.139217
CML247	1.68969	21	1101	0.0266791
CML277	1.43397	26	1601	0.072745
CML322	1.75953	16	1370	0.0315407
CML333	0.815178	20	1474	0.697036
CML52	0.821645	25	1129	0.716698
CML69	1.20855	21	918	0.234694
HP301	1.54693	21	620	0.0566033
Il14H	0.928399	25	1249	0.565419
KI11	0.800636	17	669	0.69347
KI3	1.37745	21	1073	0.119009
Ky21	1.53468	20	989	0.0621337
M162W	1.18281	21	1228	0.256785
M37W	0.615838	21	1866	0.910244
MS71	0.447986	21	1641	0.985357
Mo17	1.61209	35	3224	0.0129135
Mo18W	1.24438	21	488	0.208442
NC350	1.48824	18	1202	0.085397
NC358	1.19494	20	1015	0.249877
OH43	1.6751	15	1185	0.0499471
OH7B	1.27171	25	790	0.16928
P39	0.666738	18	1515	0.846358
TZI8	0.755124	19	783	0.761635
Tx303	1.19446	19	1225	0.253452

### Sheet: Table S6
chromosome	in silico TRF	Topsicle	difference
chr1R	2084	1820	264
chr2R	4922	2150	2772
chr3L	5830	2480	3350
chr4L	3913	1730	2183
chr4R	2858	1760	1098
chr5R	2468	1370	1098
chr6R	2117	2360	-243
chr7L	3425	2630	795
chr7R	2351	1940	411
chr8L	3244	1820	1424
chr8R	2960	1490	1470
chr9R	2647	2900	-253
chr10R	1400	2630	-1230
Median	2909	1880	1098
